# Single-Cell Transcriptomic Analysis of mIHC Images via Antigen Mapping

**DOI:** 10.1101/672501

**Authors:** Kiya W. Govek, Emma C. Troisi, Zhen Miao, Steven Woodhouse, Pablo G. Camara

## Abstract

Highly-multiplexed immunohistochemistry (mIHC) enables the staining and quantification of dozens of antigens in a tissue section with single-cell resolution. However, annotating cell populations that differ little in the profiled antigens or for which the antibody panel does not include specific markers is challenging. To overcome this obstacle, we have developed an approach for enriching mIHC images with single-cell RNA-seq data, building upon recent experimental procedures for augmenting single-cell transcriptomes with concurrent antigen measurements. Spatially-resolved Transcriptomics via Epitope Anchoring (STvEA) performs transcriptome-guided annotation of highly-multiplexed cytometry datasets. It increases the level of detail in histological analyses by enabling annotation of subtle cell populations, spatial patterns of transcription, and interactions between cell types. More generally, it enables the systematic annotation of cell populations in cytometry data. We demonstrate the utility of STvEA by uncovering the architecture of poorly characterized cell types in the murine spleen using published highly-multiplexed cytometry and mIHC data.
