## Supplementary Table 4 for "Single-Cell Transcriptomic Analysis of mIHC Images via Antigen Mapping"

gene1	gene2	adjacency_pvalue	adjacency_qvalue
a6b1 complex	Lamc1	0	0
Plaur	a4b1 complex	0	0
Cd74	Mif	0	0
Rif1	Notch1	0	0
Ptprc	Cd22	0	0
Fcer2a	Cr2	0	0
Ccl24	Ccr3	0	0
Insl6	Notch1	0	0
Lrp1	Pdgfb	0	0
Lrp1	C1qc	0	0
Lrp1	C1qb	0	0
Sort1	Grn	0	0
Anxa1	Fpr1	0	0
Anxa1	Fpr2	0	0
Adrb2	Vegfb	0	0
C1qa	Lrp1	0	0
Sema4d	Cd72	0	0
Pecam1	Cd38	0	0
TGFbeta receptor1	Tgfb1	0	0
TSLPR	Crlf2	0	0
Grn	Tnfrsf1a	4.44E-16	1.42E-15
Grn	Tnfrsf1b	2.36E-13	7.17E-13
Ccl24	Ccr2	1.16E-11	3.36E-11
Hebp1	Fpr2	1.34E-10	3.75E-10
Icam1	Itgal	1.35E-06	3.63E-06
LIFR	Osm	4.90E-06	1.26E-05
Sema4c	Plxnb2	1.64E-05	4.07E-05
Igf1r	Igf1	0.000262133	0.000627246
Tnfrsf1a	Fasl	0.002253103	0.005205445
Tnfsf13b	Tnfrsf17	0.042475564	0.094862093
Adora2a	Nampt	0.103669632	0.224060173
Xcl1	Xcr1	0.191848029	0.40168181
Entpd1	Adora2a	0.260184389	0.528253153
Fasl	Fas	0.339327062	0.668673917
Cxcl16	Cxcr6	0.622777236	1
Fgfr1	Ncam1	0.931381555	1
Cxcl9	Dpp4	0.946253589	1
Klrg1	Cdh1	0.961062535	1
Sema4d	Plxnb2	0.981998913	1
Cxcl9	Cxcr3	0.992016109	1
Cd48	Cd244	0.995548977	1
Pvrl1	Prr3	0.997469207	1
Il15	Il15ra	0.99788896	1
a9b1 complex	Vcam1	0.99902482	1
Vcam1	a4b1 complex	0.999521074	1
Ptprc	Mrc1	0.999907371	1
Sort1	Copa	0.999927493	1
a4b7 complex	Vcam1	0.999987102	1
Cd96	Pvrl1	0.999997914	1
aVb1 complex	Fn1	0.999999286	1
a4b1 complex	Fn1	0.999999412	1
aVb5 complex	Fn1	0.999999412	1
a4b7 complex	Fn1	0.999999844	1
Nrp1	Vegfb	0.999999858	1
Cd47	Gm9733	1	1
Tnfsf13b	Tnfrsf13b	1	1
Spn	Icam1	1	1
Tgfbr3	Tgfb1	1	1
Cd40lg	Cd40	1	1
Tnfsf13b	Cd40	1	1
Tnfsf13b	Tnfrsf13c	1	1
App	Cd74	1	1
Alcam	Cd6	1	1
Cd28	Cd86	1	1
Sell	Selplg	1	1
Cd177	Pecam1	1	1
Ltb	Ltbr	1	1
